# Previously unmeasured genetic diversity explains part of Lewontin’s paradox in a *k*-mer-based meta-analysis of 112 plant species

**DOI:** 10.1101/2024.05.17.594778

**Authors:** Miles Roberts, Emily B. Josephs

## Abstract

At the molecular level, most evolution is expected to be neutral. A key prediction of this expectation is that the level of genetic diversity in a population should scale with population size. However, as was noted by Richard Lewontin in 1974 and reaffirmed by later studies, the slope of the population size-diversity relationship in nature is much weaker than expected under neutral theory. We hypothesize that one contributor to this paradox is that current methods relying on single nucleotide polymorphisms (SNPs) called from aligning short reads to a reference genome underestimate levels of genetic diversity in many species. To test this idea, we calculated nucleotide diversity (*π*) and *k*-mer-based metrics of genetic diversity across 112 plant species, amounting to over 205 terabases of DNA sequencing data from 27,488 individual plants. We then compared how these different metrics correlated with proxies of population size that account for both range size and population density variation across species. We found that our population size proxies scaled anywhere from about 3 to over 20 times faster with *k*-mer diversity than nucleotide diversity after adjusting for evolutionary history, mating system, life cycle habit, cultivation status, and invasiveness. The relationship between *k*-mer diversity and population size proxies also remains significant after correcting for genome size, whereas the analogous relationship for nucleotide diversity does not. These results suggest that variation not captured by common SNP-based analyses explains part of Lewontin’s paradox in plants.

**Lay Summary:** Even after many revolutions in our ability to sequence and understand DNA, many important biological questions remain unsolved. One such problem is Lewontin’s paradox, named after Richard Lewontin who first described it in 1974. The core of the paradox is a simple idea: species with more individuals should be more genetically diverse. The reasoning is that more individuals means more replication of DNA, and thus more opportunities for mutation to create new variation. However, species that differ massively in population size often have similar diversity levels. Lewontin’s paradox has several potential, previously investigated mechanisms but what if one contributor is simply that our measurements of genetic diversity are off? Most studies estimate diversity by comparing sample genomes to a standard reference genome. While this approach is useful, it is impossible to measure variation in DNA that is not represented in the reference - a phenomenon known as reference bias. We estimate metrics of diversity that are free of reference-bias and re-investigate Lewontin’s paradox in plants. Overall, we find that reference-free diversity metrics scale more with population size, compared to the reference-biased approach. While it is unlikely that reference-bias fully explains Lewontin’s paradox, our analyses suggest that reference-bias plays an important role.
