## Supplemental Table 2 for "Previously unmeasured genetic diversity explains part of Lewontin’s paradox in a *k*-mer-based meta-analysis of 112 plant species"

### Sheet: Table S2
species	h	ntotal	nvariant	ninvariant	pi	bcd	jac	umean	nidv	totalbp	cvbp	gbif_all_area	gbif_native_area	species_updated	wcvp_native_area	wcvp_all_area	DNA.amount..1.C..pg.	Mating.system	Ploidy	cultivation.status	Generation.time	height_final	wcvp_all_popsize	wcvp_native_popsize	gbif_all_popsize	gbif_native_popsize	genome.size	meancov
Actinidia chinensis	37.6	5799545	104	5799441	6.48326722182516e-06	0.291975	0.650865	41517412	5	32276069507	0.366349	2.70493e+06	2.70493e+06	Actinidia chinensis	3.87961e+06	4.85878e+06	0.8	outcrossing	2	cultivated	perennial.biennial.mixed	3	5.39864e+11	4.31067e+11	3.00548e+11	3.00548e+11	782400000	8.25053
Amaranthus hypochondriacus	13896.1	3443746	77705	3366041	0.00403517	0.374062	0.456038	1410679966	24	181538733754	0.276014	1.17219e+08	2.72934e+07	Amaranthus hypochondriacus	3.39268e+06	4.02409e+07	0.5	selfing.mixed.clonal	2	cultivated	annual	1.026	3.82272e+13	3.22291e+12	111353520319079	2.59276e+13	4.89e+08	15.4685
Ananas comosus	55044.3	3699292	350017	3349275	0.0148797	0.474246	0.693343	5511986208	87	959624293628	0.548457	1.34895e+07	1.34895e+07	Ananas comosus	1.52315e+07	2.75076e+07	0.55	outcrossing	2	cultivated	perennial.biennial.mixed	0.9122	3.30577e+13	1.83047e+13	1.62112e+13	1.62112e+13	537900000	20.506
Arabidopsis halleri	31430.7	4732743	228408	4504335	0.00664111	0.329461	0.372206	2141414146	56	326948666596	0.566537	1.36306e+07	1.36306e+07	Arabidopsis halleri	9.69003e+06	1.02629e+07	0.24	selfing.mixed.clonal	2	wild	perennial.biennial.mixed	0.17	355116069701934	335295293368436	471647752288021	471647752288021	234720000	24.8738
Arabidopsis lyrata	58748.9	4478756	865260	3613496	0.0131172	0.444938	0.565725	6981292749	142	629584975094	1.08557	2.72388e+07	2.72388e+07	Arabidopsis lyrata	2.96552e+07	2.96552e+07	0.25	outcrossing	2	wild	perennial.biennial.mixed	0.1666	1068440120436904	1068440120436904	981380267119508	981380267119508	244500000	18.1337
Arabidopsis suecica	32522.1	10380293	119480	10260813	0.00313306	0.218183	0.192342	107396481	12	139671599400	0.596296	1.66069e+06	1.66069e+06	Arabidopsis suecica	1.71332e+06	3.94519e+06	0.35	selfing.mixed.clonal	4	wild	annual	0.13	233443421144295	101379770893721	9.82654e+13	9.82654e+13	342300000	34.0032
Arabidopsis thaliana	34585.6	4234905	442279	3792626	0.00816679	0.481562	0.621796	352854017718	1135	4775339004634	0.643561	6.06881e+07	5.0789e+07	Arabidopsis thaliana	4.71867e+07	5.97655e+07	0.16	selfing.mixed.clonal	2	wild	annual	0.225	1180552145911640	932083398674563	1198776811732059	1003239961265420	156480000	26.8874
Arabis alpina	17000	3299919	122479	3177440	0.00515163	0.264797	0.521038	99568405518	306	1235073140910	0.484093	3.33608e+07	3.33608e+07	Arabis alpina	2.44758e+07	2.63469e+07	0.38	selfing.mixed.clonal	2	wild	perennial.biennial.mixed	0.13	1558989808850704	1448270374680237	1974012855379852	1974012855379852	371640000	10.8605
Arabis nemorensis	5739.82	4644164	14489	4629675	0.00123592	0.191347	0.0939936	37808458	10	70840262701	0.13116	5.14751e+06	5.14751e+06	Arabis planisiliqua	1.08265e+07	1.26362e+07	0.28016	selfing.mixed.clonal	2	wild	perennial.biennial.mixed	0.415	7.33701e+13	6.28624e+13	2.98883e+13	2.98883e+13	273996480	25.8544
Arachis duranensis	15720.9	2924821	45892	2878929	0.00537498	0.440485	0.873146	33363397	4	153485844110	1.12732	2.91785e+06	2.44835e+06	Arachis duranensis	2.35865e+06	2.35865e+06	1.27	selfing.mixed.clonal	2	wild	annual	0.3861	1.58221e+13	1.58221e+13	1.95733e+13	1.64238e+13	1242060000	30.8934
Arachis hypogaea	1821.86	3236501	29151	3207350	0.000562909	0.234298	0.520581	47959769116	171	5103581454041	0.728826	4.86361e+06	4.68895e+06	Arachis hypogaea	1.08653e+06	6.1985e+07	2.87	selfing.mixed.clonal	4	cultivated	annual	0.4	387406035992711	6.79082e+12	3.03976e+13	2.9306e+13	2806860000	10.6331
Arachis ipaensis	1086	5012092	2634	5009458	0.000216676	0.266384	0.860935	19356522	3	313053491402	0.645631	1.26717e+06	1.26717e+06	Arachis ipaensis	1.08653e+06	1.08653e+06	2.8	selfing.mixed.clonal	2	wild	annual	0.168	3.84967e+13	3.84967e+13	4.4897e+13	4.4897e+13	2738400000	38.1066
Benincasa hispida	8159.15	3891181	166836	3724345	0.00209683	0.2106	0.148974	8349023083	146	2911138939696	0.156221	1.26586e+07	1.26586e+07	Benincasa hispida	3.87208e+06	1.55676e+07	1.1	outcrossing	2	cultivated	annual	1.863	4.48535e+12	1.11563e+12	3.6472e+12	3.6472e+12	1075800000	18.5344
Beta vulgaris	46716.5	2347553	472431	1875122	0.0199001	0.41299	0.810825	149417539434	597	2430420425000	0.21294	8.58628e+06	7.82513e+06	Beta vulgaris	1.80672e+07	4.14479e+07	0.92	outcrossing	2	cultivated	annual	0.98	4.31569e+13	1.88122e+13	8.94031e+12	8.14779e+12	899760000	4.5246
Boechera stricta	13865	424183	309045	115138	0.0326864	0.420683	0.825645	164776504282	539	103282939000	1.63377	1.33297e+07	1.33297e+07	Boechera drummondii	1.19609e+07	1.19609e+07	0.24	selfing.mixed.clonal	2	wild	perennial.biennial.mixed	0.6098	3.21655e+13	3.21655e+13	3.58464e+13	3.58464e+13	234720000	0.816375
Brachypodium distachyon	31893.8	3094474	123343	2971131	0.0103067	0.267331	0.336855	3176357508	56	739871160208	0.0980064	3.82572e+07	3.64846e+07	Brachypodium distachyon	2.02924e+07	2.0663e+07	0.32	selfing.mixed.clonal	2	wild	annual	0.12	1434929237279212	1409194170700453	2656751383966736	2533650607636547	312960000	42.2162
Brassica juncea	115678	10493687	629194	9864493	0.0110236	0.289493	0.458373	186451123060	479	7420273720044	0.613318	4.30587e+07	1.70088e+07	Brassica juncea	438976	8.73057e+07	1.5	selfing.mixed.clonal	4	cultivated	annual	0.9896	89150365234647	4.48251e+11	4.39685e+13	1.73682e+13	1.467e+09	10.5598
Brassica napus	90718.7	4594041	1822130	2771911	0.019747	0.315791	0.64825	491242216456	1007	7946571929322	0.360346	1.02972e+06	1.02972e+06	Brassica napus	539597	5.58628e+07	1.1	selfing.mixed.clonal	4	cultivated	annual	1.1096	4.53722e+13	4.38264e+11	8.36344e+11	8.36344e+11	1075800000	7.33532
Brassica oleracea	105978	4630337	418328	4212009	0.0228877	0.35458	0.630977	17360803384	119	742366218092	0.228741	8.84128e+06	1.85728e+06	Brassica oleracea	1.26476e+06	4.3721e+07	0.8	selfing.mixed.clonal	2	cultivated	perennial.biennial.mixed	0.49	182094917595064	5.26762e+12	3.68233e+13	7.73544e+12	782400000	7.97338
Brassica rapa	138592	5348761	1216289	4132472	0.0259111	0.406978	0.791257	25872204148	199	924122578588	0.665845	3.13424e+06	1.34963e+06	Brassica rapa	1.23473e+07	9.03516e+07	0.8	outcrossing	2	cultivated	annual	0.7472	161831158444772	2.21156e+13	5.61383e+12	2.41736e+12	782400000	5.93537
Buddleja alternifolia	58968.3	4385435	336857	4048578	0.0134464	0.433539	0.624174	9424559800	97	1178903752520	0.971244	5.55879e+06	4.00017e+06	Buddleja alternifolia	6.91427e+06	7.62569e+06	0.873211	outcrossing	2	cultivated	perennial.biennial.mixed	3.6	5.88402e+11	5.33508e+11	4.28919e+11	3.08655e+11	8.54e+08	14.2314
Cajanus cajan	10085.8	5555589	320822	5234767	0.00181544	0.229556	0.477824	57508594747	292	2190437922467	0.109785	1.78125e+07	1.78044e+07	Cajanus cajan	3.13445e+06	4.92304e+07	0.9	selfing.mixed.clonal	2	cultivated	perennial.biennial.mixed	2.96533	5.59869e+12	3.56463e+11	2.02571e+12	2.0248e+12	880200000	8.52249
Camelina sativa	0.754023	15171591	2	15171589	4.96996648872058e-08	0.416005	0.527585	29423938	5	2352906496	0.349446	8.32242e+06	6.9179e+06	Camelina sativa	2.16636e+07	5.15571e+07	0.766871	selfing.mixed.clonal	6	cultivated	annual	0.47	233395488959268	9.80697e+13	3.76751e+13	3.13169e+13	7.5e+08	0.627442
Camellia sinensis	80226.7	6043546	961126	5082420	0.0132748	0.359807	0.643285	9258277884	127	6033441010471	0.171664	2.49374e+06	2.49374e+06	Camellia sinensis	4.80705e+06	1.30287e+07	3.9	outcrossing	2	cultivated	perennial.biennial.mixed	5.25	4.72695e+11	1.74406e+11	9.04759e+10	9.04759e+10	3814200000	12.4554
Cannabis sativa	65157	3305863	393197	2912666	0.0197095	0.392399	0.740789	13557915448	135	1093237843418	0.225028	1.52767e+08	2.38678e+07	Cannabis sativa	7.05251e+06	7.32788e+07	0.84	outcrossing	2	cultivated	annual	1.6	2.86245e+13	2.75489e+12	5.96745e+13	9.32337e+12	821520000	9.85741
Capsella grandiflora	82693.6	4297880	368965	3928915	0.0192405	0.305414	0.541845	1728665718	40	277863548243	0.372721	1.45061e+06	1.45061e+06	Capsella grandiflora	902401	1.15317e+06	0.107716	outcrossing	2	wild	annual	0.67	2.56887e+12	2.01025e+12	3.23149e+12	3.23149e+12	1.05346e+08	65.9407
Capsella rubella	31769.7	4626435	362156	4264279	0.00686699	0.33116	0.373672	1716398942	52	435070876738	0.618415	4.74359e+06	4.74359e+06	Capsella rubella	7.58492e+06	9.06443e+06	0.22	selfing.mixed.clonal	2	wild	annual	0.18	279766204132052	234102406852607	146407236337041	146407236337041	215160000	38.8862
Capsicum annuum	0	2485377	0	2485377	0	0.395136	0.467281	147575856072	1199	129379305837	0.390975	1.62023e+07	1.54832e+07	Capsicum annuum	2.06598e+06	5.12866e+07	3.16	selfing.mixed.clonal	2	cultivated	perennial.biennial.mixed	1.1	4.23856e+13	1.70742e+12	1.33903e+13	1.27961e+13	3090480000	0.0349156
Castanea mollissima	28659.6	4625809	141099	4484710	0.00619558	0.341632	0.562463	2265096798	43	378105809794	0.10071	1.05699e+07	4.18255e+06	Castanea mollissima	4.06372e+06	4.79761e+06	0.789366	outcrossing	2	cultivated	perennial.biennial.mixed	12.9533	2.85932e+10	2.42192e+10	6.29954e+10	2.49275e+10	7.72e+08	11.3901
Chenopodium quinoa	9656.56	713040	68207	644833	0.0135428	0.281718	0.583008	115071627314	296	3340497124500	0.15601	8.01263e+06	8.01263e+06	Chenopodium quinoa	3.75821e+06	5.72569e+06	1.48	selfing.mixed.clonal	4	cultivated	annual	0.803088	8.87772e+12	5827123586317	1.24236e+13	1.24236e+13	1447440000	7.79684
Cicer arietinum	2823.71	4439890	25873	4414017	0.000635986	0.161279	0.342851	842191273493	848	7500747122470	0.257453	234404	234404	Cicer arietinum	2.81583e+06	5.16986e+07	1	selfing.mixed.clonal	2	cultivated	annual	0.67	115167313198818	6.27273e+12	5.22175e+11	5.22175e+11	9.78e+08	9.04419
Citrullus lanatus	1815.11	3536999	49572	3487427	0.000513178	0.28107	0.472166	117336339004	337	1995629304317	0.475185	2.02488e+06	2.02488e+06	Citrullus lanatus	6.1738e+06	6.4515e+07	0.43456	selfing.mixed.clonal	2	cultivated	annual	0.97	6.85673e+13	6.56159e+12	2.15206e+12	2.15206e+12	4.25e+08	13.9335
Coffea arabica	13133.3	2550444	52642	2497802	0.00514943	0.194333	0.354389	10858791316	90	1021645067100	0.100546	2.92739e+06	2.92739e+06	Coffea arabica	4.21185e+06	2.41053e+07	1.2	selfing.mixed.clonal	4	cultivated	perennial.biennial.mixed	4.136	1.40913e+12	2.46214e+11	1.71127e+11	1.71127e+11	1173600000	9.67247
Coffea canephora	24316.8	4118022	113199	4004823	0.00590496	0.26243	0.48289	1385547528	34	299786797800	0.139005	1.40344e+06	1.40344e+06	Coffea canephora	1.09657e+07	1.92814e+07	0.72	outcrossing	2	cultivated	perennial.biennial.mixed	6.8	4.16985e+11	2.37147e+11	3.03511e+10	3.03511e+10	704160000	12.5217
Corylus americana	1.63621	4096217	52	4096165	3.99443780515657e-07	0.397923	0.674192	10194313795	272	14946384384	0.94829	1.40326e+06	1.40326e+06	Corylus americana	7.93127e+06	7.93127e+06	0.49	outcrossing	2	cultivated	perennial.biennial.mixed	3.032	8.62749e+11	8.62749e+11	1.52644e+11	1.52644e+11	479220000	0.114665
Corylus avellana	996.72	1913161	9331	1903830	0.000520981	0.635748	0.799441	12858335713	254	287616437330	0.408873	1.01824e+07	1.01824e+07	Corylus avellana	1.05437e+07	1.09179e+07	0.43	outcrossing	2	cultivated	perennial.biennial.mixed	11.95	7.64547e+10	7.38345e+10	7.13038e+10	7.13038e+10	420540000	2.69261
Cucumis melo	13441.1	3313943	699621	2614322	0.00405592	0.369992	0.74408	653393527818	1175	4293878022283	0.524878	1.03748e+07	1.48452e+06	Cucumis melo	2.77539e+07	7.3397e+07	1	outcrossing	2	cultivated	annual	3	8.15522e+12	3.08377e+12	1.15275e+12	1.64947e+11	9.78e+08	3.73657
Cucumis sativus	13448.2	3592701	316110	3276591	0.00374321	0.300226	0.546454	10816328278	115	571360812474	0.278214	835926	835926	Cucumis sativus	4.79733e+06	2.4339e+07	0.9	selfing.mixed.clonal	2	cultivated	annual	2	6.08474e+12	1.19933e+12	2.08982e+11	2.08982e+11	880200000	5.64457
Cucurbita argyrosperma	3.73696	3296851	71	3296780	1.13349463040092e-06	0.556465	0.80159	7991949340	186	27803288446	0.903241	1.28675e+06	1.28675e+06	Cucurbita argyrosperma	2.14841e+06	2.34028e+06	0.37	outcrossing	2	cultivated	annual	0.238	41315607513090	3.79283e+13	2.27165e+13	2.27165e+13	361860000	0.413088
Cucurbita pepo	37744.5	5582200	90151	5492049	0.00676159	0.309846	0.440041	95351262	8	75963487000	0.0892088	1.33417e+06	782039	Cucurbita pepo	1.95698e+06	3.18612e+07	0.54	outcrossing	2	cultivated	annual	4.5	1.57339e+12	9.66411e+10	6.58851e+10	3.86192e+10	528120000	17.9797
Digitaria exilis	38279.5	8879665	965106	7914559	0.00431091	0.226774	0.207424	7948134132	171	5727526745439	0.435202	3.05494e+07	3.0419e+07	Digitaria exilis	5.33809e+06	5.44774e+06	0.98	selfing.mixed.clonal	4	cultivated	annual	0.976	5.71895e+12	5.60385e+12	3.20703e+13	3.19334e+13	958440000	34.9467
Dioscorea alata	414.873	1307920	15300	1292620	0.000317201	0.526802	0.845779	7692205600	311	413711026398	0.955469	165800	165800	Dioscorea alata	7.87278e+06	3.48493e+07	0.82	outcrossing	2	cultivated	perennial.biennial.mixed	2.2	7.20027e+12	1.62661e+12	3.42562e+10	3.42562e+10	801960000	1.65876
Dioscorea rotundata	22067.8	188365	119080	69285	0.117155	0.395898	0.716728	8658923001	86	371849245417	0.432586	7.99687e+06	660259	Dioscorea cayenensis subsp. rotundata	5.00329e+06	5.02357e+06	0.71	outcrossing	2	cultivated	perennial.biennial.mixed	1.9245	1.35637e+12	1.35089e+12	2.15916e+12	1.7827e+11	694380000	6.22689
Durio zibethinus	4954.88	4062633	20757	4041876	0.00121962	0.39002	0.640968	1210112505	32	39387219900	0.105239	372683	372683	Durio zibethinus	1.21111e+06	6.2875e+06	0.754601	outcrossing	2	cultivated	perennial.biennial.mixed	14.6143	2.9439e+10	5.6706e+09	1.74496e+09	1.74496e+09	7.38e+08	1.66782
Elaeis guineensis	10743.9	2728012	78824	2649188	0.00393838	0.282365	0.689169	6049701920	72	1115365345789	0.248278	7.69231e+06	7.69231e+06	Elaeis guineensis	1.39999e+07	1.86361e+07	2.16	outcrossing	2	cultivated	perennial.biennial.mixed	18.65	5.35793e+10	4.02501e+10	2.21156e+10	2.21156e+10	2112480000	7.33317
Ficus carica	22796.9	4351353	74967	4276386	0.00523903	0.31674	0.675491	356934871	14	89346934500	0.668541	1.39003e+07	1.39003e+07	Ficus carica	6.04943e+06	3.38251e+07	0.37	outcrossing	2	cultivated	perennial.biennial.mixed	6.6	7.76517e+11	1.38876e+11	3.19107e+11	3.19107e+11	361860000	17.6364
Glycine max	16151.5	6987373	867261	6120112	0.00231153	0.299514	0.699461	496824171566	1008	7500759284815	0.525649	6.54038e+06	6.54038e+06	Glycine max	1.2417e+07	3.88866e+07	1.13	selfing.mixed.clonal	2	cultivated	annual	0.6922	8.11591e+13	25915038880035	1.36502e+13	1.36502e+13	1105140000	6.73329
Glycine soja	24808.9	7236925	192374	7044551	0.0034281	0.312878	0.576026	34419323208	185	2074150715421	0.35044	8.74307e+06	8.74307e+06	Glycine max subsp. soja	8.91257e+06	8.91257e+06	1.1	selfing.mixed.clonal	2	wild	annual	1.12375	7.05771e+12	7.05771e+12	6.92348e+12	6.92348e+12	1075800000	10.4217
Gossypium arboreum	6329.69	3988911	59276	3929635	0.00158682	0.215618	0.648845	70610528920	228	2133307830750	0.327056	2.54043e+07	1.24282e+07	Gossypium arboreum	2.73573e+06	1.74933e+07	1.72	selfing.mixed.clonal	2	cultivated	perennial.biennial.mixed	3	1.9437e+12	3.0397e+11	2.8227e+12	1.38091e+12	1682160000	5.56226
Gossypium barbadense	4893.9	12388648	43924	12344724	0.000395031	0.186145	0.222016	74222580659	336	9767468568300	0.117131	21076.3	21076.3	Gossypium barbadense	2.6744e+06	3.47656e+07	3	selfing.mixed.clonal	4	cultivated	perennial.biennial.mixed	1.3	2.05714e+13	1.58249e+12	1.24712e+10	1.24712e+10	2.934e+09	9.90792
Gossypium hirsutum	4892.93	12269514	52962	12216552	0.000398787	0.193413	0.279999	71289657333	266	7512539370900	0.105792	1.9467e+06	1.83269e+06	Gossypium hirsutum	6.68522e+06	4.34289e+07	2.4	selfing.mixed.clonal	4	cultivated	perennial.biennial.mixed	0.3105	450459101375232	6.93414e+13	2.01918e+13	1.90093e+13	2347200000	12.0325
Helianthus annuus	6.58403	7716709	81	7716628	8.53217298499992e-07	0.652101	0.853841	2237037664	98	15983440373	0.698578	9.36733e+06	9.36689e+06	Helianthus annuus	2.63794e+06	8.33537e+07	3.67	selfing.mixed.clonal	2	cultivated	annual	2.2716	1.61533e+13	5.11213e+11	1.81532e+12	1.81523e+12	3589260000	0.0454401
Heliosperma pusillum	0	3787491	0	3787491	0	0.560452	0.931441	681977049	50	10718737750	0.301684	1.58759e+06	1.58759e+06	Heliosperma pusillum	3.58898e+06	3.58898e+06	1.3	outcrossing	2	wild	perennial.biennial.mixed	0.098	373696175680128	373696175680128	165305158213856	165305158213856	1271400000	0.168613
Juglans regia	23087.9	5477865	154055	5323810	0.00421476	0.294512	0.346183	156920641162	550	6066954350400	0.246111	1.657e+07	4.40033e+06	Juglans regia	5.49542e+06	2.61713e+07	0.64	outcrossing	2	cultivated	perennial.biennial.mixed	15.3027	1.11761e+11	2.34675e+10	7.076e+10	1.87911e+10	625920000	17.6234
Lactuca sativa	25613.4	5987212	148400	5838812	0.00427802	0.196425	0.302593	14800388908	131	5769855069800	0.101208	2.30822e+07	3.50967e+06	Lactuca sativa	436206	3.74664e+07	3.31	selfing.mixed.clonal	2	cultivated	annual	0.64	9.14706e+13	1.06495e+12	5.63531e+13	8.56853e+12	3237180000	13.6059
Lens ervoides	0.301582	5327697	5	5327692	5.66064467320365e-08	0.373651	0.507252	86945186	17	3288026255	0.354358	1.95769e+06	1.95769e+06	Vicia lenticula	9.00945e+06	9.03508e+06	4.08998	selfing.mixed.clonal	2	wild	annual	0.2495	145141274306337	144729586749637	3.14487e+13	3.14487e+13	4e+09	0.0483533
Linum usitatissimum	18688.3	868731	137355	731376	0.0215121	0.381386	0.714087	48809367874	200	708150965250	0.341651	9.6097e+06	7.43814e+06	Linum usitatissimum	3.45298e+06	6.18143e+07	0.7	selfing.mixed.clonal	2	cultivated	annual	0.52	228603001189667	1.27699e+13	3.55388e+13	2.75079e+13	684600000	5.17201
Lotus japonicus	3434.76	942955	33414	909541	0.00364255	0.335655	0.748081	27226583148	137	656182554346	1.0541	2.79517e+06	2.79517e+06	Lotus japonicus	629130	629130	0.49	selfing.mixed.clonal	2	wild	annual	0.147	29114271185755	29114271185755	129352225157257	129352225157257	479220000	9.99469
Lupinus angustifolius	31388.3	5962915	136591	5826324	0.00526393	0.299682	0.407764	2929824612	55	1302391508400	0.673495	6.22802e+06	6.22802e+06	Lupinus angustifolius	5.14399e+06	2.87136e+07	0.9	selfing.mixed.clonal	2	cultivated	annual	0.8346	4.12222e+13	7.38488e+12	8.94115e+12	8.94115e+12	880200000	26.9028
Macadamia integrifolia	39367.4	4482545	341122	4141423	0.00878237	0.374051	0.72659	33772835680	208	1110825491118	0.108901	98505.7	98505.7	Macadamia integrifolia	2.53358e+06	6.75385e+06	0.915849	outcrossing	2	cultivated	perennial.biennial.mixed	12	4.69017e+10	1.75943e+10	6.84067e+08	6.84067e+08	8.957e+08	5.96238
Malus domestica	74903.9	6252295	426564	5825731	0.0119802	0.378432	0.565862	1312975404	35	591574486640	0.617892	1.02477e+06	1.02477e+06	Malus domestica	6.5808e+06	3.22169e+07	0.758998	outcrossing	2	cultivated	perennial.biennial.mixed	3.6	2.48587e+12	5.07778e+11	7.90715e+10	7.90715e+10	7.423e+08	22.7699
Malus sylvestris	69276	6443648	291570	6152078	0.0107511	0.379462	0.54881	134943597	10	157595672160	0.362884	1.69082e+07	1.05796e+07	Malus sylvestris	9.88806e+06	1.24019e+07	0.78	outcrossing	2	cultivated	perennial.biennial.mixed	9.17867	1.47207e+11	1.17369e+11	2.00695e+11	1.25577e+11	762840000	20.6591
Mangifera indica	58683.1	5398519	266201	5132318	0.0108702	0.391903	0.553186	2426907724	49	637294156947	0.212657	2.24456e+06	2.24456e+06	Mangifera indica	2.81453e+06	2.87932e+07	0.46	selfing.mixed.clonal	2	cultivated	perennial.biennial.mixed	17.8747	9.01184e+10	8.80908e+09	7.02514e+09	7.02514e+09	449880000	28.9099
Manihot esculenta	38460.4	5664620	195826	5468794	0.00678958	0.288646	0.470587	1623619988	44	2742273603960	0.673826	4.23215e+06	4.23215e+06	Manihot esculenta	1.22348e+07	3.41321e+07	0.8	outcrossing	2	cultivated	perennial.biennial.mixed	2.48267	5.53766e+12	1.985e+12	6.86632e+11	6.86632e+11	782400000	79.658
Medicago truncatula	133.909	443530	1245	442285	0.000301916	0.573199	0.840553	755386422	39	24172580268	0.924933	1.01355e+08	4.44785e+07	Medicago truncatula	1.14628e+07	2.16617e+07	0.47	selfing.mixed.clonal	2	cultivated	annual	0.17	749540766300239	396637945376506	3507104913420528	1539050044080226	459660000	1.34841
Mimulus guttatus	110466	2484509	409143	2075366	0.044462	0.47593	0.818938	1314847371	38	148834466720	0.275409	1.12481e+07	7.96205e+06	Erythranthe guttata	1.1015e+07	1.76799e+07	0.37	outcrossing	2	wild	perennial.biennial.mixed	0.576	5.32886e+13	3.32001e+13	3.39026e+13	23998271943348	361860000	10.8238
Miscanthus sinensis	1.34591	9502980	79	9502901	1.41630378759045e-07	0.662253	0.815373	84646753600	743	417123045602	0.59302	8.19132e+06	2.6593e+06	Miscanthus sinensis	8.66438e+06	1.9867e+07	2.61	outcrossing	2	cultivated	perennial.biennial.mixed	1.512	8.69019e+12	3.78995e+12	3.58303e+12	1.16322e+12	2552580000	0.219936
Momordica charantia	9350.32	3711026	69946	3641080	0.0025196	0.2491	0.318739	27606813868	181	991078132950	0.264363	1.46479e+07	1.46479e+07	Momordica charantia	3.43637e+07	5.35868e+07	2.1	outcrossing	2	cultivated	annual	1.2	3.72131e+13	2.38637e+13	1.01722e+13	1.01722e+13	2053800000	2.66607
Musa acuminata	77826.1	5648677	574322	5074355	0.0137778	0.424443	0.606662	1922982103	48	1059641582836	0.202262	1.29212e+07	5.49142e+06	Musa acuminata	9.41175e+06	1.22829e+07	0.6	outcrossing	2	cultivated	perennial.biennial.mixed	3.67	9.11945e+11	6.98776e+11	9.59337e+11	4.07711e+11	586800000	37.6208
Nelumbo nucifera	9457.74	4791977	38230	4753747	0.00197366	0.233541	0.294663	4943413836	67	776380338000	0.2515	1.45001e+07	1.45001e+07	Nelumbo nucifera	2.313e+07	2.60836e+07	0.24	outcrossing	2	cultivated	perennial.biennial.mixed	0.9144	3.11957e+13	2.76633e+13	17341969900214	17341969900214	234720000	49.3685
Nicotiana tabacum	110728	4875696	246105	4629591	0.0227101	0.128708	0.0395783	3896382	5	373066719450	0.0299763	9.44616e+07	1.97811e+07	Nicotiana tabacum	1.08653e+06	5.83477e+07	5.18	selfing.mixed.clonal	2	cultivated	annual	1.65	2.14317e+13	3.99093e+11	3.46966e+13	7265779189587	5066040000	14.7281
Olea europaea	147033	5649788	512853	5136935	0.0260244	0.399815	0.547289	236911838	13	716538766623	0.592936	5.11485e+06	5.11485e+06	Olea europaea	2.98829e+07	3.65827e+07	1.95	outcrossing	2	cultivated	perennial.biennial.mixed	11.3	2.86496e+11	2.34027e+11	4.00568e+10	4.00568e+10	1907100000	28.9017
Oryza barthii	22783.8	6222374	115266	6107108	0.00366159	0.225029	0.231958	4903781392	84	982364604588	0.221342	1.53259e+07	1.53259e+07	Oryza barthii	1.88419e+07	1.88419e+07	0.6	selfing.mixed.clonal	2	wild	annual	0.85	2.60788e+13	2.60788e+13	2.12124e+13	2.12124e+13	586800000	19.9298
Oryza brachyantha	25975.7	5163479	84325	5079154	0.00503065	0.361393	0.468543	354550382	16	59895105900	0.234274	1.03088e+07	1.03088e+07	Oryza brachyantha	1.21574e+07	1.28255e+07	0.4	outcrossing	2	wild	annual	0.49	5.34175e+13	50634744678402	4.29354e+13	4.29354e+13	391200000	9.56913
Oryza glaberrima	13236.3	5729118	63185	5665933	0.00231035	0.162623	0.109495	10383196641	162	2074370697267	0.174388	1.47706e+07	1.47706e+07	Oryza glaberrima	5.4238e+06	7.05949e+06	0.8	selfing.mixed.clonal	2	cultivated	annual	0.7439	1.27569e+13	9.80109e+12	2.66913e+13	2.66913e+13	782400000	16.366
Oryza longistaminata	54926.4	4614043	274964	4339079	0.0119042	0.345814	0.518705	353806496	18	110396408700	0.273666	1.64233e+07	1.64233e+07	Oryza longistaminata	2.10103e+07	2.10103e+07	0.8	outcrossing	2	wild	perennial.biennial.mixed	2.5	3.36165e+12	3.36165e+12	2.62773e+12	2.62773e+12	782400000	7.83887
Oryza punctata	13311.7	6446475	32313	6414162	0.00206496	0.24058	0.319965	125140403	10	62015492700	0.318842	1.3117e+07	1.3117e+07	Oryza punctata	1.20289e+07	1.20289e+07	1.15	outcrossing	2	wild	annual	0.77	2.02883e+13	2.02883e+13	2.21234e+13	2.21234e+13	1124700000	5.51396
Oryza rufipogon	266.031	33931	6323	27608	0.00784035	0.546519	0.796042	30189242522	445	348188691666	0.652935	2.63612e+07	1.58193e+07	Oryza rufipogon	1.53626e+07	2.73806e+07	0.46	selfing.mixed.clonal	2	wild	annual	0.105	2483500679111278	1393430627087838	2391035952738730	1434858014975203	449880000	1.73923
Oryza sativa	33901.1	6098125	451815	5646310	0.00555926	0.36948	0.550591	999955732894	1200	6733807508045	0.426351	5.10244e+06	5.10244e+06	Oryza sativa	3.84344e+06	7.13312e+07	0.5	selfing.mixed.clonal	2	cultivated	annual	0.32	696593752127238	3.75336e+13	4.98285e+13	4.98285e+13	4.89e+08	11.4755
Papaver somniferum	0	6061771	0	6061771	0	0.294842	0.720032	6983331656	91	14504179060	0.183804	5.8037e+07	7.90808e+07	Papaver somniferum	5.93902e+06	6.95161e+07	3.8	selfing.mixed.clonal	2	cultivated	annual	0.66	159586948608885	1.36341e+13	133234584951016	181544627521003	3716400000	0.0428874
Phaseolus vulgaris	6904.13	95682	59108	36574	0.0721571	0.390629	0.823585	381404664572	683	1801179624050	0.845127	1.37084e+06	1.37084e+06	Phaseolus vulgaris	2.43186e+06	5.19628e+07	0.6	selfing.mixed.clonal	2	cultivated	annual	0.6	144341068823940	6.75516e+12	3.8079e+12	3.8079e+12	586800000	4.49414
Phoenix dactylifera	25223.5	4798657	144079	4654578	0.00525637	0.257308	0.4924	28852071950	157	1337141347302	0.190907	991697	991697	Phoenix dactylifera	5.2007e+06	3.50853e+07	1	outcrossing	2	cultivated	perennial.biennial.mixed	31	3.65092e+10	5.41176e+09	1.03194e+09	1.03194e+09	9.78e+08	8.70841
Populus deltoides	23248.6	5223386	176235	5047151	0.00445086	0.295201	0.408484	6766585192	95	1150468740000	0.0896692	2.7968e+07	9.86378e+06	Populus deltoides	1.33707e+07	2.26276e+07	0.49	outcrossing	2	cultivated	perennial.biennial.mixed	29.9233	2.52707e+10	1.49326e+10	3.1235e+10	1.1016e+10	479220000	25.2706
Populus trichocarpa	32156.6	2936746	180664	2756082	0.0109497	0.274072	0.418363	2250991747	52	954880794480	0.139178	2.20828e+06	2.20828e+06	Populus tristis	5.68188e+06	6.57173e+06	0.49	outcrossing	2	wild	perennial.biennial.mixed	35	5.36467e+09	4.63827e+09	1.80268e+09	1.80268e+09	479220000	38.3187
Prunus armeniaca	33205.9	4220128	272871	3947257	0.00786846	0.305053	0.467311	70583753972	285	1458921321287	0.344492	1.43184e+06	1.43184e+06	Prunus armeniaca	1.01555e+07	3.20816e+07	0.31	outcrossing	2	cultivated	perennial.biennial.mixed	4.9	1.33618e+12	4.22971e+11	5.96352e+10	5.96352e+10	303180000	16.8844
Prunus avium	16123.7	5028174	80130	4948044	0.00320667	0.15511	0.184187	41564874898	299	3924615779306	0.260259	5.66328e+07	4.4534e+07	Prunus avium	1.32194e+07	2.87736e+07	0.43	outcrossing	2	cultivated	perennial.biennial.mixed	17	9.95626e+10	4.57418e+10	1.95961e+11	1.54097e+11	420540000	31.2118
Prunus persica	7364.61	2173383	78625	2094758	0.00338855	0.348101	0.744413	265920514020	428	690431522481	0.331868	5.1684e+06	5.1684e+06	Prunus persica	1.11031e+06	3.72126e+07	0.3	selfing.mixed.clonal	2	cultivated	perennial.biennial.mixed	6.3	9.37581e+11	2.79745e+10	1.30219e+11	1.30219e+11	293400000	5.49815
Quercus lobata	39313.2	4728499	360518	4367981	0.00831409	0.394185	0.61905	19175870264	160	2411193712642	0.592315	1.70692e+06	1.70692e+06	Quercus lobata	407759	407759	0.741309	outcrossing	2	wild	perennial.biennial.mixed	21.3827	8.91825e+08	8.91825e+08	3.73328e+09	3.73328e+09	7.25e+08	20.7862
Quercus robur	67465.6	5182288	684607	4497681	0.0130185	0.393373	0.568596	66133983437	436	7510858749432	0.585908	6.50015e+06	6.50015e+06	Quercus robur	1.24558e+07	1.52423e+07	0.9	outcrossing	2	cultivated	perennial.biennial.mixed	35.3333	1.22091e+10	9.97703e+09	5.2066e+09	5.2066e+09	880200000	19.5714
Raphanus sativus	107673	6488462	507535	5980927	0.0165945	0.300805	0.65368	31190673916	179	976919988000	0.186837	1.43501e+08	7.94843e+07	Raphanus raphanistrum subsp. sativus	649901	7.32813e+07	1.05	outcrossing	2	cultivated	annual	0.38	507488051067445	4.5007e+12	993776711501304	550444978691654	1026900000	5.31469
Rhododendron griersonianum	16151.9	5692660	78837	5613823	0.00283733	0.233277	0.293865	772262989	32	438662460900	1.11042	0.717962	0.717962	Rhododendron griersonianum	1.97607e+06	1.97607e+06	0.766871	outcrossing	2	wild	perennial.biennial.mixed	0.9144	2.36336e+12	2.36336e+12	858675	858675	7.5e+08	18.2776
Salix dunnii	34031.1	5078907	142790	4936117	0.00670047	0.276321	0.35925	1521865086	39	550778425068	0.524547	1.07356e+07	1.07356e+07	Salix tetrasperma	1.22816e+07	1.32078e+07	0.384458	outcrossing	2	wild	perennial.biennial.mixed	4.5	6.52238e+11	6.06497e+11	5.30153e+11	5.30153e+11	3.76e+08	37.5599
Sesamum indicum	13.3236	28591	352	28239	0.000466007	0.38871	0.707289	92906755270	705	618201937536	0.599299	6.9584e+06	6.9584e+06	Sesamum indicum	3.27327e+06	5.89588e+07	0.97	selfing.mixed.clonal	2	cultivated	annual	0.26	872171149658153	4.84212e+13	102934911048065	102934911048065	948660000	0.924338
Setaria italica	13.5348	59415	363	59052	0.0002278	0.575006	0.735029	65776594288	909	280589949162	0.584533	2.26179e+07	6.08511e+06	Setaria italica	2.5355e+06	6.07184e+07	0.5	selfing.mixed.clonal	2	cultivated	annual	1.197	42377173342787	1.7696e+12	1.57857e+13	4.24698e+12	4.89e+08	0.631247
Setaria viridis	125229	4736102	999136	3736966	0.0264414	0.43989	0.562984	1035105466	38	828141503108	0.186148	8.10903e+07	7.08086e+07	Setaria viridis	5.95786e+07	9.39247e+07	0.8	selfing.mixed.clonal	2	wild	annual	0.33	862486054370576	547094175657266	744630509621599	650216965555243	782400000	27.8543
Solanum lycopersicum	10698.5	2563314	387350	2175964	0.00417372	0.444646	0.711877	79176791456	360	2786385441757	0.356203	266626	266626	Solanum lycopersicum	1.29087e+06	4.13288e+07	1.06	selfing.mixed.clonal	2	cultivated	annual	1.42627	2.03166e+13	6.34572e+11	1.31069e+11	1.31069e+11	1036680000	7.4661
Solanum stenotomum	68749.6	4748125	289101	4459024	0.0144793	0.384592	0.645386	211176998	12	93138994500	0.0926031	2.30923e+06	2.30923e+06	Solanum tuberosum	7.07499e+06	1.63496e+07	1.2	outcrossing	2	wild	perennial.biennial.mixed	0.65	3.86972e+13	1.67455e+13	5.46564e+12	5.46564e+12	1173600000	6.61348
Sorghum bicolor	27331.6	6244081	198058	6046023	0.00437719	0.23033	0.341694	87561948342	399	7501652314916	0.696311	4.16871e+07	4.16871e+07	Sorghum bicolor	2.7132e+07	8.74859e+07	1.2	selfing.mixed.clonal	2	cultivated	annual	1.85253	2.54921e+13	7.90586e+12	12147028707134	12147028707134	1173600000	16.0201
Spinacia oleracea	11188.2	5399767	77505	5322262	0.00207198	0.157233	0.198045	45192505260	295	5440549392600	0.286847	958907	958907	Spinacia oleracea	7.04418e+06	2.28768e+07	1	outcrossing	2	cultivated	annual	0.42	129687143941063	3.9933e+13	5.43598e+12	5.43598e+12	9.78e+08	18.8574
Spirodela polyrhiza	45335.8	3360045	437688	2922357	0.0134926	0.380608	0.531866	1037911756	38	99378248300	0.257997	7.23488e+07	7.23488e+07	Spirodela polyrhiza	7.95109e+07	7.95109e+07	0.3	selfing.mixed.clonal	2	wild	perennial.biennial.mixed	0.0069	1670045168605542144	1670045168605542144	1519613147615886848	1519613147615886848	293400000	8.91349
Striga hermonthica	58644.9	2597672	313256	2284416	0.0225759	0.298558	0.722446	3097874923	68	760237646400	0.162662	1.26172e+07	1.26172e+07	Striga hermonthica	2.0616e+07	2.0616e+07	1.50818	outcrossing	2	wild	annual	0.32	201328456167953	201328456167953	123215315946102	123215315946102	1.475e+09	7.57964
Tetracentron sinense	49557.7	5403249	433753	4969496	0.00917184	0.407057	0.533838	1913744029	56	1442402089708	0.311159	2.10684e+06	2.10684e+06	Tetracentron sinense	6.2503e+06	6.2503e+06	1.00849	selfing.mixed.clonal	2	wild	perennial.biennial.mixed	0.4	3.90644e+13	3.90644e+13	1.31677e+13	1.31677e+13	9.863e+08	26.115
Thlaspi arvense	15852.8	4632206	177865	4454341	0.00342229	0.242427	0.248273	985646377	42	532960183784	0.588941	1.80845e+08	1.52059e+08	Thlaspi arvense	4.22798e+07	7.30175e+07	0.52	selfing.mixed.clonal	2	cultivated	annual	0.29	868222530090558	502731970404112	2150357644219491	1808075811538616	508560000	24.9519
Vanilla planifolia	157.148	3706979	480	3706499	4.23924775308133e-05	0.299938	0.408963	7584203198	133	13846616950	0.274122	1.08376e+07	1.08376e+07	Vanilla planifolia	8.59127e+06	1.79917e+07	3.76	outcrossing	2	cultivated	perennial.biennial.mixed	15	7.9963e+10	3.81834e+10	4.8167e+10	4.8167e+10	3677280000	0.0283117
Vigna radiata	6574.59	3923966	55401	3868565	0.0016755	0.250409	0.553009	476326667687	558	2539689412650	0.161929	1.43889e+07	1.43889e+07	Vigna radiata	1.28425e+07	5.10129e+07	0.5	selfing.mixed.clonal	2	cultivated	annual	0.9122	6.13055e+13	1.54337e+13	1.72921e+13	1.72921e+13	4.89e+08	9.3076
Vigna umbellata	10096.3	4388018	280843	4107175	0.00230087	0.211931	0.198507	47398908202	440	5365235736000	0.125657	1.15515e+07	1.15515e+07	Vigna umbellata	1.06933e+07	1.96541e+07	0.6	selfing.mixed.clonal	2	cultivated	annual	1.39	1.01724e+13	5.53455e+12	5.97872e+12	5.97872e+12	586800000	20.78
Vigna unguiculata	14826.1	5116697	64268	5052429	0.00289759	0.273308	0.375946	1607870362	37	341033061426	0.307273	4.98299e+07	4.98299e+07	Vigna unguiculata	2.1377e+07	5.07989e+07	0.6	selfing.mixed.clonal	2	cultivated	annual	0.634	126379312040806	5.31823e+13	123968644560622	123968644560622	586800000	15.7074
Vitis vinifera	44128.5	4602593	222803	4379790	0.00958774	0.391782	0.515852	13945690646	117	2615131451663	0.640599	8.06666e+06	8.06666e+06	Vitis vinifera	7.79745e+06	3.67996e+07	0.4	selfing.mixed.clonal	2	cultivated	perennial.biennial.mixed	15	1.63554e+11	3.46553e+10	3.58518e+10	3.58518e+10	391200000	57.1359
Xanthoceras sorbifolium	10365	185021	80399	104622	0.0560209	0.37532	0.789518	14056732642	119	274452543816	0.0941973	966060	966060	Xanthoceras sorbifolium	3.95865e+06	4.40536e+06	0.447802	outcrossing	2	cultivated	perennial.biennial.mixed	2.11	9.89502e+11	8.89165e+11	2.1699e+11	2.1699e+11	4.3795e+08	5.26618
Zea mays	364.334	139565	8490	131075	0.0026105	0.453287	0.830726	200256949601	790	7503786230731	1.59094	425546	425546	Zea mays	504403	8.14687e+07	2.7	outcrossing	2	cultivated	annual	2.1692	17313772321994	1.07196e+11	9.04373e+10	9.04373e+10	2640600000	3.59709
Zizania palustris	369.082	4567317	9702	4557615	8.08093874033639e-05	0.361469	0.698952	170431645604	821	179599263126	0.24344	7.0378e+06	7.0378e+06	Zizania palustris	1.02221e+07	1.13284e+07	3.775	outcrossing	2	cultivated	annual	4	7.08023e+11	6.38881e+11	4.39863e+11	4.39863e+11	3691950000	0.0592524
Ziziphus jujuba	32142.3	4467842	194965	4272877	0.00719414	0.322643	0.484819	246212596924	551	3443455361400	0.165663	944298	944298	Ziziphus jujuba	6.38069e+06	3.05157e+07	0.41773	outcrossing	2	cultivated	perennial.biennial.mixed	10.65	2.69044e+11	5.62559e+10	8.32549e+09	8.32549e+09	4.0854e+08	15.2971

### Sheet: Table S2 metadata
species	Name of species
h	Summed heterozygosity across all 4-fold degenerate sites (invariant and variant) in the genome
ntotal	Total number of 4-fold degenerate sites (invariant and variant) in reference genome with called genotypes
nvariant	Total number of 4-fold degenerate variant sites called in reference genome
ninvariant	Total number of 4-fold degenerate invariant sites called in reference genome
pi	Genome-wide average heterozygosity per 4-fold degenerate site
bcd	Average pairwise Bray-Curtis dissimilarity
jac	Average pairwise Jaccard dissimilarity
umean	Average number of k-mers in the union of a pair of genotype's k-mer count vectors
nidv	Number of individuals included in the study
totalbp	Total number of base pairs sequenced across all individuals
cvbp	Coefficient of variation in the number of base pairs sequenced across individuals
gbif_all_area	Range size in square kilometers estimated from GBIF occurrences, including native and invaded ranges
gbif_native_area	Range size in square kilometers estimated from GBIF occurrences, including only native ranges
species_updated	Name of species used to query WCVP range maps
wcvp_native_area	Range size in square kilometers estimated from WCVP range maps, including native and invaded ranges
wcvp_all_area	Range size in square kilometers estimated from WCVP range maps, including only native ranges
DNA.amount..1.C..pg.	Haploid genome size in picograms
Mating.system	Mating system of species, as used in phylogenetic least squares modeling. There are only two categories: outcrossing and not outcrossing (selfing/mixed/clonal)
Ploidy	Ploidy level (2 for diploid, 4 for tetraploid, etc.)
cultivation.status	Classification of species as "wild" or "cultivated"
Generation.time	Classification of species based on life cycle habit, as used in phylogenetic least squares modeling. There are only two categories: "annual" and "not annual"
height_final	Plant height value used for calculating our main proxy of population size: the range size-squared height ratio
wcvp_all_popsize	range size-squared height ratio where range size is estimated from WCVP range maps, including native and invaded ranges
wcvp_native_popsize	range size-squared height ratio where range size is estimated from WCVP range maps, including only native ranges
gbif_all_popsize	range size-squared height ratio where range size is estimated from GBIF occurrences, including native and invaded ranges
gbif_native_popsize	range size-squared height ratio where range size is estimated from GBIF occurrences, including only native ranges
genome.size	Haploid genome size in base pairs (genome size in picograms x 0.978E9)
meancov	Average genome-wide coverage per individual (totalbp/(genome.size*nidv))
