## Supplemental Table 3 for "Previously unmeasured genetic diversity explains part of Lewontin’s paradox in a *k*-mer-based meta-analysis of 112 plant species"

### Sheet: Table S3
ID	Response	Variable	Estimate	Std. Error	t value	Pr(>|t|)
1	scale(log10(pi))	(Intercept)	-2.23346	1.3441	-1.66167	0.0999461
1	scale(log10(pi))	log10(gbif_all_popsize)	0.142945	0.060381	2.36739	0.0199861
1	scale(log10(pi))	outcrossing	0.75547	0.099455	7.5961	2.3443025298775e-11
1	scale(log10(pi))	wild	0.157474	0.16852	0.934452	0.352491
1	scale(log10(pi))	not annual	0.211767	0.264651	0.800177	0.425648
2	scale(jac)	(Intercept)	-7.42834	2.51891	-2.94902	0.00403152
2	scale(jac)	log10(gbif_all_popsize)	0.535736	0.113157	4.73445	7.84112925211744e-06
2	scale(jac)	outcrossing	1.84661	0.186384	9.90757	4.44089209850063e-16
2	scale(jac)	wild	0.364802	0.315814	1.15511	0.251003
2	scale(jac)	not annual	-0.399531	0.495969	-0.805556	0.422554
3	scale(bcd)	(Intercept)	-9.57188	2.76776	-3.45835	0.0008217
3	scale(bcd)	log10(gbif_all_popsize)	0.718585	0.124336	5.77938	9.92251063536287e-08
3	scale(bcd)	outcrossing	1.57488	0.204797	7.68997	1.49802392712672e-11
3	scale(bcd)	wild	0.408259	0.347014	1.17649	0.242401
3	scale(bcd)	not annual	-0.211938	0.544966	-0.388902	0.698238
4	scale(log10(pi))	(Intercept)	-1.8289	1.14852	-1.59239	0.11469
4	scale(log10(pi))	log10(gbif_all_area)	0.219589	0.0669187	3.28143	0.00145514
4	scale(log10(pi))	outcrossing	0.832648	0.102788	8.10066	2.08766337550514e-12
4	scale(log10(pi))	wild	0.206684	0.15989	1.29266	0.199329
4	scale(log10(pi))	not annual	0.00850785	0.258417	0.032923	0.973807
5	scale(jac)	(Intercept)	-3.64181	2.30306	-1.58129	0.117206
5	scale(jac)	log10(gbif_all_area)	0.485428	0.134188	3.61753	0.0004833
5	scale(jac)	outcrossing	1.83163	0.206113	8.88653	4.64073224293315e-14
5	scale(jac)	wild	0.625108	0.320617	1.9497	0.0542239
5	scale(jac)	not annual	-0.974949	0.518186	-1.88147	0.0630366
6	scale(bcd)	(Intercept)	-4.98655	2.5175	-1.98076	0.0505728
6	scale(bcd)	log10(gbif_all_area)	0.724488	0.146682	4.93918	3.44662831097686e-06
6	scale(bcd)	outcrossing	1.62093	0.225305	7.19439	1.57181823112751e-10
6	scale(bcd)	wild	0.740914	0.35047	2.11406	0.0371861
6	scale(bcd)	not annual	-1.02426	0.566435	-1.80826	0.0737975
7	scale(log10(pi))	(Intercept)	-2.11318	1.37798	-1.53353	0.128539
7	scale(log10(pi))	log10(gbif_native_popsize)	0.135395	0.0647319	2.09163	0.0391974
7	scale(log10(pi))	outcrossing	0.746785	0.101253	7.37542	6.68736177544815e-11
7	scale(log10(pi))	wild	0.169904	0.169405	1.00294	0.318491
7	scale(log10(pi))	not annual	0.200411	0.266177	0.752922	0.453398
8	scale(jac)	(Intercept)	-7.63586	2.57982	-2.95984	0.00390452
8	scale(jac)	log10(gbif_native_popsize)	0.558048	0.12119	4.60475	1.30709839267773e-05
8	scale(jac)	outcrossing	1.85594	0.189564	9.79057	4.44089209850063e-16
8	scale(jac)	wild	0.37919	0.317156	1.19559	0.234895
8	scale(jac)	not annual	-0.415678	0.498331	-0.834141	0.406339
9	scale(bcd)	(Intercept)	-9.8011	2.84679	-3.44286	0.000864545
9	scale(bcd)	log10(gbif_native_popsize)	0.744735	0.133731	5.56891	2.47166679789856e-07
9	scale(bcd)	outcrossing	1.58427	0.209181	7.57368	2.6084912008173e-11
9	scale(bcd)	wild	0.429961	0.349978	1.22854	0.222345
9	scale(bcd)	not annual	-0.235568	0.549901	-0.428383	0.669363
10	scale(log10(pi))	(Intercept)	-1.78629	1.16715	-1.53047	0.129295
10	scale(log10(pi))	log10(gbif_native_area)	0.218263	0.0725084	3.01018	0.00336077
10	scale(log10(pi))	outcrossing	0.827732	0.105613	7.83738	7.39941441452174e-12
10	scale(log10(pi))	wild	0.218627	0.160987	1.35804	0.177736
10	scale(log10(pi))	not annual	-0.00208324	0.261584	-0.00796397	0.993663
11	scale(jac)	(Intercept)	-3.62836	2.3374	-1.5523	0.123986
11	scale(jac)	log10(gbif_native_area)	0.494785	0.14521	3.40738	0.000970701
11	scale(jac)	outcrossing	1.83163	0.211507	8.65989	1.3944401189292e-13
11	scale(jac)	wild	0.649402	0.322402	2.01426	0.0468704
11	scale(jac)	not annual	-1.00578	0.523863	-1.91994	0.0579304
12	scale(bcd)	(Intercept)	-4.99915	2.56636	-1.94796	0.0544357
12	scale(bcd)	log10(gbif_native_area)	0.743426	0.159433	4.66293	1.04034541750231e-05
12	scale(bcd)	outcrossing	1.62532	0.232225	6.99891	3.9313774458094e-10
12	scale(bcd)	wild	0.776321	0.353982	2.19311	0.0307934
12	scale(bcd)	not annual	-1.07329	0.575176	-1.86601	0.0651913
13	scale(log10(pi))	(Intercept)	-2.93553	1.4355	-2.04495	0.0436851
13	scale(log10(pi))	log10(wcvp_all_popsize)	0.187545	0.0691065	2.71385	0.00792591
13	scale(log10(pi))	outcrossing	0.631415	0.0846419	7.45984	4.48179271472782e-11
13	scale(log10(pi))	wild	0.23814	0.161991	1.47008	0.144915
13	scale(log10(pi))	not annual	0.317463	0.269103	1.1797	0.241127
14	scale(jac)	(Intercept)	-12.1482	2.39876	-5.06436	2.066668577827e-06
14	scale(jac)	log10(wcvp_all_popsize)	0.854505	0.115479	7.39965	5.96218630022349e-11
14	scale(jac)	outcrossing	1.37898	0.141439	9.74964	6.66133814775094e-16
14	scale(jac)	wild	0.652656	0.270692	2.41106	0.0178715
14	scale(jac)	not annual	0.148356	0.44968	0.329915	0.742206
15	scale(bcd)	(Intercept)	-14.696	2.62468	-5.59917	2.16966205002223e-07
15	scale(bcd)	log10(wcvp_all_popsize)	1.05856	0.126355	8.37766	5.48006084954977e-13
15	scale(bcd)	outcrossing	0.949204	0.15476	6.13338	2.072237936801e-08
15	scale(bcd)	wild	0.802719	0.296187	2.71018	0.00800762
15	scale(bcd)	not annual	0.435274	0.492032	0.884645	0.37863
16	scale(log10(pi))	(Intercept)	-3.93883	1.19615	-3.29293	0.00140291
16	scale(log10(pi))	log10(wcvp_all_area)	0.488723	0.0932935	5.23856	1.00364386601548e-06
16	scale(log10(pi))	outcrossing	0.653773	0.077343	8.45291	3.80584452841504e-13
16	scale(log10(pi))	wild	0.436541	0.151716	2.87735	0.00497385
16	scale(log10(pi))	not annual	0.0686602	0.237684	0.288871	0.773323
17	scale(jac)	(Intercept)	-10.6646	2.03569	-5.23884	1.00245471790217e-06
17	scale(jac)	log10(wcvp_all_area)	1.40175	0.158773	8.82862	6.12843109593086e-14
17	scale(jac)	outcrossing	1.44872	0.131628	11.0062	0
17	scale(jac)	wild	1.25192	0.258201	4.84864	4.96873281541355e-06
17	scale(jac)	not annual	-0.882141	0.404508	-2.18078	0.0317227
18	scale(bcd)	(Intercept)	-13.7218	1.99878	-6.86508	7.33519689433138e-10
18	scale(bcd)	log10(wcvp_all_area)	1.85415	0.155895	11.8936	0
18	scale(bcd)	outcrossing	1.04018	0.129241	8.04837	2.68540745196333e-12
18	scale(bcd)	wild	1.58855	0.25352	6.26597	1.14208797974413e-08
18	scale(bcd)	not annual	-0.856014	0.397175	-2.15526	0.033724
19	scale(log10(pi))	(Intercept)	-2.10847	1.30304	-1.61812	0.109024
19	scale(log10(pi))	log10(wcvp_native_popsize)	0.135616	0.0559972	2.42184	0.0173817
19	scale(log10(pi))	outcrossing	0.477274	0.107233	4.4508	2.37301580123805e-05
19	scale(log10(pi))	wild	0.147666	0.169108	0.873208	0.384799
19	scale(log10(pi))	not annual	0.34607	0.276833	1.2501	0.214398
20	scale(jac)	(Intercept)	-8.66132	2.24452	-3.85887	0.000210013
20	scale(jac)	log10(wcvp_native_popsize)	0.639633	0.0964568	6.63129	2.16194262492309e-09
20	scale(jac)	outcrossing	0.651441	0.184713	3.52678	0.000655307
20	scale(jac)	wild	0.223068	0.291294	0.765784	0.445744
20	scale(jac)	not annual	0.313364	0.476854	0.657149	0.512708
21	scale(bcd)	(Intercept)	-10.3111	2.49038	-4.14037	7.62011201698165e-05
21	scale(bcd)	log10(wcvp_native_popsize)	0.787327	0.107023	7.35665	7.30855376218642e-11
21	scale(bcd)	outcrossing	0.0537899	0.204946	0.262459	0.793548
21	scale(bcd)	wild	0.274581	0.323201	0.849566	0.397748
21	scale(bcd)	not annual	0.631629	0.529087	1.19381	0.235589
22	scale(log10(pi))	(Intercept)	-2.25962	1.13164	-1.99677	0.048774
22	scale(log10(pi))	log10(wcvp_native_area)	0.292785	0.0722666	4.05145	0.000105456
22	scale(log10(pi))	outcrossing	0.311375	0.113757	2.73718	0.0074245
22	scale(log10(pi))	wild	0.158148	0.156891	1.00801	0.316064
22	scale(log10(pi))	not annual	0.267127	0.251373	1.06267	0.290683
23	scale(jac)	(Intercept)	-6.39955	1.9851	-3.22379	0.00174538
23	scale(jac)	log10(wcvp_native_area)	0.924358	0.126768	7.29171	9.93445326002984e-11
23	scale(jac)	outcrossing	0.373229	0.199551	1.87035	0.0645808
23	scale(jac)	wild	0.425156	0.275214	1.54482	0.125786
23	scale(jac)	not annual	-0.273207	0.440952	-0.619584	0.537047
24	scale(bcd)	(Intercept)	-7.93188	2.09598	-3.78434	0.000272649
24	scale(bcd)	log10(wcvp_native_area)	1.19993	0.133849	8.96478	3.15303338993544e-14
24	scale(bcd)	outcrossing	-0.35728	0.210696	-1.69571	0.0932863
24	scale(bcd)	wild	0.50256	0.290586	1.72947	0.0870429
24	scale(bcd)	not annual	-0.0612313	0.465581	-0.131516	0.895651
25	scale(log10(pi))	(Intercept)	-0.323455	1.11422	-0.290298	0.772235
25	scale(log10(pi))	log10(height_final)	0.130849	0.193312	0.676879	0.500163
25	scale(log10(pi))	outcrossing	0.638449	0.0878756	7.26538	1.12492903880934e-10
25	scale(log10(pi))	wild	0.286449	0.173643	1.64964	0.10239
25	scale(log10(pi))	not annual	0.0560809	0.290643	0.192954	0.847416
26	scale(jac)	(Intercept)	-0.546692	2.21639	-0.246659	0.805716
26	scale(jac)	log10(height_final)	-0.778106	0.384532	-2.02351	0.0458904
26	scale(jac)	outcrossing	1.37209	0.174801	7.84943	6.98419100331193e-12
26	scale(jac)	wild	0.553394	0.345408	1.60215	0.112515
26	scale(jac)	not annual	-0.268904	0.578143	-0.465117	0.642935
27	scale(bcd)	(Intercept)	-0.28135	2.56335	-0.109759	0.912837
27	scale(bcd)	log10(height_final)	-0.767911	0.44473	-1.72669	0.0875435
27	scale(bcd)	outcrossing	0.946215	0.202165	4.68041	9.71101345514924e-06
27	scale(bcd)	wild	0.725303	0.39948	1.81562	0.0726521
27	scale(bcd)	not annual	-0.191972	0.668649	-0.287104	0.774672
28	scale(log10(pi))	(Intercept)	15.0473	3.12769	4.81099	5.85248332218846e-06
28	scale(log10(pi))	log10(genome.size)	-1.79545	0.287957	-6.23511	1.35115929555951e-08
28	scale(log10(pi))	log10(wcvp_all_popsize)	0.0354602	0.0631549	0.56148	0.575836
28	scale(log10(pi))	outcrossing	0.222437	0.0969189	2.29508	0.0240019
28	scale(log10(pi))	not annual	0.531867	0.229437	2.31814	0.0226582
28	scale(log10(pi))	wild	0.124864	0.137757	0.906408	0.367088
29	scale(jac)	(Intercept)	25.0827	4.5978	5.45538	4.09582415095144e-07
29	scale(jac)	log10(genome.size)	-3.71722	0.423306	-8.78141	8.34887714518118e-14
29	scale(jac)	log10(wcvp_all_popsize)	0.539634	0.0928397	5.81254	8.78483428223831e-08
29	scale(jac)	outcrossing	0.532249	0.142474	3.73576	0.000324396
29	scale(jac)	not annual	0.59225	0.337279	1.75596	0.0824224
29	scale(jac)	wild	0.418133	0.202506	2.06479	0.0417574
30	scale(bcd)	(Intercept)	27.4978	4.87498	5.64059	1.85316687772996e-07
30	scale(bcd)	log10(genome.size)	-4.21273	0.448825	-9.38612	4.44089209850063e-15
30	scale(bcd)	log10(wcvp_all_popsize)	0.701718	0.0984365	7.12864	2.23637552920763e-10
30	scale(bcd)	outcrossing	-0.0103983	0.151063	-0.0688344	0.945271
30	scale(bcd)	not annual	0.938339	0.357612	2.6239	0.010177
30	scale(bcd)	wild	0.536934	0.214715	2.50069	0.0141651
31	scale(log10(pi))	(Intercept)	17.0633	3.19473	5.34107	6.64219845791791e-07
31	scale(log10(pi))	log10(genome.size)	-1.92934	0.302187	-6.38458	6.88819534744312e-09
31	scale(log10(pi))	log10(wcvp_native_popsize)	-0.026461	0.0533008	-0.496447	0.620763
31	scale(log10(pi))	outcrossing	0.22309	0.0981836	2.27217	0.0254061
31	scale(log10(pi))	not annual	0.481506	0.232667	2.06951	0.0413023
31	scale(log10(pi))	wild	0.139864	0.141541	0.988147	0.325672
32	scale(jac)	(Intercept)	29.1291	5.11179	5.69842	1.44327867879213e-07
32	scale(jac)	log10(genome.size)	-3.80302	0.483521	-7.86528	6.85851375692437e-12
32	scale(jac)	log10(wcvp_native_popsize)	0.320155	0.0852848	3.75395	0.000304656
32	scale(jac)	outcrossing	0.150405	0.1571	0.957383	0.340883
32	scale(jac)	not annual	0.580328	0.372283	1.55884	0.122469
32	scale(jac)	wild	0.207688	0.226476	0.91704	0.361519
33	scale(bcd)	(Intercept)	32.3906	5.60044	5.78357	9.96876852177309e-08
33	scale(bcd)	log10(genome.size)	-4.29726	0.529742	-8.11199	2.10542694389915e-12
33	scale(bcd)	log10(wcvp_native_popsize)	0.42633	0.0934375	4.56273	1.55630870193324e-05
33	scale(bcd)	outcrossing	-0.512359	0.172118	-2.97679	0.00372224
33	scale(bcd)	not annual	0.933287	0.40787	2.2882	0.0244164
33	scale(bcd)	wild	0.257202	0.248126	1.03658	0.302649
34	scale(log10(pi))	(Intercept)	11.1262	3.38132	3.2905	0.00141876
34	scale(log10(pi))	log10(genome.size)	-1.47826	0.314417	-4.70159	9.03666336227182e-06
34	scale(log10(pi))	log10(wcvp_all_area)	0.218387	0.10198	2.14146	0.0348795
34	scale(log10(pi))	outcrossing	0.304297	0.101984	2.98378	0.00364563
34	scale(log10(pi))	not annual	0.404309	0.226145	1.78784	0.0770948
34	scale(log10(pi))	wild	0.231481	0.143745	1.61036	0.110746
35	scale(jac)	(Intercept)	22.665	5.256	4.31222	4.05441409845331e-05
35	scale(jac)	log10(genome.size)	-3.27047	0.488737	-6.69169	1.69705627328653e-09
35	scale(jac)	log10(wcvp_all_area)	0.803661	0.15852	5.06977	2.05180499079916e-06
35	scale(jac)	outcrossing	0.67555	0.158526	4.26145	4.90397688390765e-05
35	scale(jac)	not annual	-0.139558	0.351524	-0.397008	0.692281
35	scale(jac)	wild	0.798253	0.223441	3.57255	0.00056499
36	scale(bcd)	(Intercept)	19.5257	5.12017	3.81349	0.000247715
36	scale(bcd)	log10(genome.size)	-3.26241	0.476106	-6.85228	8.09188716033304e-10
36	scale(bcd)	log10(wcvp_all_area)	1.25754	0.154424	8.14344	1.81055170855871e-12
36	scale(bcd)	outcrossing	0.268915	0.154429	1.74135	0.0849647
36	scale(bcd)	not annual	-0.11526	0.34244	-0.336586	0.737195
36	scale(bcd)	wild	1.136	0.217666	5.21898	1.10729309454882e-06
37	scale(log10(pi))	(Intercept)	15.7026	3.55727	4.41421	2.75568275751592e-05
37	scale(log10(pi))	log10(genome.size)	-1.8237	0.346676	-5.26052	9.31158872674587e-07
37	scale(log10(pi))	log10(wcvp_native_area)	0.01277	0.0830171	0.153824	0.878086
37	scale(log10(pi))	outcrossing	0.202484	0.102396	1.97746	0.050983
37	scale(log10(pi))	not annual	0.508135	0.226282	2.24558	0.0271258
37	scale(log10(pi))	wild	0.121968	0.138477	0.880779	0.380732
38	scale(jac)	(Intercept)	30.2707	5.89805	5.13233	1.58596583377246e-06
38	scale(jac)	log10(genome.size)	-3.72313	0.574799	-6.47727	4.5233872203454e-09
38	scale(jac)	log10(wcvp_native_area)	0.352701	0.137645	2.5624	0.0120195
38	scale(jac)	outcrossing	0.150925	0.169776	0.888965	0.37634
38	scale(jac)	not annual	0.218818	0.375182	0.58323	0.561165
38	scale(jac)	wild	0.351293	0.229599	1.53003	0.12944
39	scale(bcd)	(Intercept)	29.459	6.32246	4.65942	1.06689754715283e-05
39	scale(bcd)	log10(genome.size)	-3.79629	0.61616	-6.16121	1.8813094637693e-08
39	scale(bcd)	log10(wcvp_native_area)	0.617034	0.147549	4.18188	6.59013728112612e-05
39	scale(bcd)	outcrossing	-0.583952	0.181992	-3.20866	0.00183598
39	scale(bcd)	not annual	0.440462	0.40218	1.09519	0.276294
39	scale(bcd)	wild	0.427245	0.24612	1.73592	0.0859256
40	scale(log10(pi))	(Intercept)	15.0352	2.90539	5.17495	1.32954166187638e-06
40	scale(log10(pi))	log10(genome.size)	-1.79596	0.278732	-6.44332	5.27789589810368e-09
40	scale(log10(pi))	log10(gbif_all_popsize)	0.0383731	0.0529425	0.724807	0.47041
40	scale(log10(pi))	outcrossing	0.255357	0.11364	2.24706	0.0270272
40	scale(log10(pi))	not annual	0.518498	0.225947	2.29477	0.0240203
40	scale(log10(pi))	wild	0.101752	0.140911	0.7221	0.472065
41	scale(jac)	(Intercept)	32.93	4.71366	6.98607	4.34912106328511e-10
41	scale(jac)	log10(genome.size)	-4.1973	0.452211	-9.28173	7.54951656745106e-15
41	scale(jac)	log10(gbif_all_popsize)	0.291342	0.0858932	3.39191	0.00102471
41	scale(jac)	outcrossing	0.677804	0.184369	3.67635	0.00039773
41	scale(jac)	not annual	0.317323	0.366574	0.865645	0.388937
41	scale(jac)	wild	0.234575	0.228612	1.02608	0.307543
42	scale(bcd)	(Intercept)	35.9424	5.04815	7.11991	2.32952546141973e-10
42	scale(bcd)	log10(genome.size)	-4.73352	0.4843	-9.77394	6.66133814775094e-16
42	scale(bcd)	log10(gbif_all_popsize)	0.442969	0.0919882	4.81549	5.74821480014975e-06
42	scale(bcd)	outcrossing	0.256757	0.197452	1.30035	0.196728
42	scale(bcd)	not annual	0.596496	0.392586	1.5194	0.132091
42	scale(bcd)	wild	0.261396	0.244834	1.06764	0.288476
43	scale(log10(pi))	(Intercept)	15.5946	2.9453	5.29476	8.06847969547775e-07
43	scale(log10(pi))	log10(genome.size)	-1.82915	0.280286	-6.52599	3.62336716186462e-09
43	scale(log10(pi))	log10(gbif_native_popsize)	0.0184009	0.0567169	0.324434	0.746346
43	scale(log10(pi))	outcrossing	0.230566	0.115505	1.99616	0.0488735
43	scale(log10(pi))	not annual	0.51286	0.226383	2.26545	0.0258315
43	scale(log10(pi))	wild	0.114143	0.141079	0.809072	0.420561
44	scale(jac)	(Intercept)	33.1899	4.80993	6.9003	6.47794706765126e-10
44	scale(jac)	log10(genome.size)	-4.21715	0.457733	-9.21312	1.02140518265514e-14
44	scale(jac)	log10(gbif_native_popsize)	0.288315	0.0926238	3.11276	0.00246995
44	scale(jac)	outcrossing	0.665783	0.18863	3.52957	0.000652136
44	scale(jac)	not annual	0.304681	0.369704	0.82412	0.412003
44	scale(jac)	wild	0.250632	0.230394	1.08784	0.279507
45	scale(bcd)	(Intercept)	36.2876	5.19231	6.98872	4.29590585326878e-10
45	scale(bcd)	log10(genome.size)	-4.76078	0.494121	-9.63484	1.33226762955019e-15
45	scale(bcd)	log10(gbif_native_popsize)	0.440231	0.0999872	4.40287	2.8773155800188e-05
45	scale(bcd)	outcrossing	0.240691	0.203625	1.18203	0.240241
45	scale(bcd)	not annual	0.577652	0.399095	1.44741	0.151182
45	scale(bcd)	wild	0.284831	0.24871	1.14523	0.255083
46	scale(log10(pi))	(Intercept)	14.1603	2.79067	5.07415	2.01519235165648e-06
46	scale(log10(pi))	log10(genome.size)	-1.71044	0.279767	-6.11378	2.32471875083462e-08
46	scale(log10(pi))	log10(gbif_all_area)	0.0926631	0.060415	1.53378	0.128517
46	scale(log10(pi))	outcrossing	0.326071	0.12025	2.71161	0.00799022
46	scale(log10(pi))	not annual	0.427856	0.22958	1.86364	0.0655615
46	scale(log10(pi))	wild	0.113471	0.136415	0.831808	0.407671
47	scale(jac)	(Intercept)	37.6445	4.78967	7.85952	7.04947211715989e-12
47	scale(jac)	log10(genome.size)	-4.41658	0.480169	-9.19798	1.11022302462516e-14
47	scale(jac)	log10(gbif_all_area)	0.157687	0.103691	1.52074	0.131755
47	scale(jac)	outcrossing	0.52358	0.206387	2.53689	0.0128681
47	scale(jac)	not annual	0.107864	0.394032	0.273745	0.784894
47	scale(jac)	wild	0.384418	0.234131	1.64189	0.104026
48	scale(bcd)	(Intercept)	40.5451	5.19247	7.80845	8.99480490090809e-12
48	scale(bcd)	log10(genome.size)	-4.87073	0.52055	-9.3569	5.10702591327572e-15
48	scale(bcd)	log10(gbif_all_area)	0.363047	0.112411	3.22963	0.00171935
48	scale(bcd)	outcrossing	0.178373	0.223743	0.797221	0.427376
48	scale(bcd)	not annual	0.169893	0.427169	0.397719	0.691758
48	scale(bcd)	wild	0.475475	0.253821	1.87327	0.0642058
49	scale(log10(pi))	(Intercept)	14.601	2.83519	5.14993	1.4746688603573e-06
49	scale(log10(pi))	log10(genome.size)	-1.74451	0.282936	-6.16575	1.84349797649475e-08
49	scale(log10(pi))	log10(gbif_native_area)	0.0736524	0.0656561	1.12179	0.264871
49	scale(log10(pi))	outcrossing	0.299869	0.123725	2.42367	0.017321
49	scale(log10(pi))	not annual	0.441488	0.232638	1.89775	0.0608646
49	scale(log10(pi))	wild	0.119248	0.137105	0.869757	0.386697
50	scale(jac)	(Intercept)	38.4285	4.86647	7.89659	5.90549831258613e-12
50	scale(jac)	log10(genome.size)	-4.47716	0.485646	-9.21898	9.99200722162641e-15
50	scale(jac)	log10(gbif_native_area)	0.123652	0.112696	1.09722	0.27541
50	scale(jac)	outcrossing	0.476908	0.212369	2.24566	0.0271204
50	scale(jac)	not annual	0.13261	0.399312	0.332096	0.740572
50	scale(jac)	wild	0.394354	0.235335	1.67571	0.0971903
51	scale(bcd)	(Intercept)	41.3451	5.32516	7.76412	1.11115561196584e-11
51	scale(bcd)	log10(genome.size)	-4.93358	0.53142	-9.28376	7.32747196252603e-15
51	scale(bcd)	log10(gbif_native_area)	0.334459	0.123318	2.71217	0.00797763
51	scale(bcd)	outcrossing	0.132497	0.232386	0.57016	0.569959
51	scale(bcd)	not annual	0.181158	0.436948	0.414599	0.679401
51	scale(bcd)	wild	0.495272	0.257517	1.92326	0.0575395
52	scale(log10(pi))	(Intercept)	16.1323	2.51309	6.41933	5.88499404763354e-09
52	scale(log10(pi))	log10(genome.size)	-1.85946	0.264959	-7.01791	3.74995368090936e-10
52	scale(log10(pi))	log10(height_final)	0.138228	0.15686	0.881215	0.380498
52	scale(log10(pi))	outcrossing	0.212306	0.093656	2.26687	0.0257408
52	scale(log10(pi))	not annual	0.431628	0.241829	1.78485	0.0775815
52	scale(log10(pi))	wild	0.155815	0.142122	1.09635	0.275788
53	scale(jac)	(Intercept)	40.6837	4.14045	9.82589	4.44089209850063e-16
53	scale(jac)	log10(genome.size)	-4.65891	0.436534	-10.6725	0
53	scale(jac)	log10(height_final)	-0.759617	0.258436	-2.93928	0.00415905
53	scale(jac)	outcrossing	0.304374	0.154304	1.97257	0.0515471
53	scale(jac)	not annual	0.672038	0.398426	1.68673	0.0950432
53	scale(jac)	wild	0.226087	0.234153	0.965553	0.336799
54	scale(bcd)	(Intercept)	47.8614	4.73108	10.1164	0
54	scale(bcd)	log10(genome.size)	-5.43999	0.498805	-10.9061	0
54	scale(bcd)	log10(height_final)	-0.746323	0.295302	-2.52732	0.0132
54	scale(bcd)	outcrossing	-0.300501	0.176315	-1.70435	0.0916913
54	scale(bcd)	not annual	0.906723	0.455261	1.99166	0.0493742
54	scale(bcd)	wild	0.343122	0.267555	1.28244	0.202911

### Sheet: Table S3 metadata
ID	Model ID
Response	Response variable, either nucleotide diversity (pi), bray-curtis dissimilarity (bcd), or jaccard dissimilarity (jac) scaled using the scale() function in R
Variable	Phylogenetic least squares regression variable
Estimate	Value of phylogenetic least squares regression coefficient
Std. Error	Standard error of regression coefficient
t value	T-test statistic of regression coefficient
Pr(>|t|)	P-value testing whether regression coefficient differs from zero
