## Supplemental Table 4 for "Previously unmeasured genetic diversity explains part of Lewontin’s paradox in a *k*-mer-based meta-analysis of 112 plant species"

### Sheet: Table S4
ID	Model	F statistic	F test df1	F test df2	R squared	Adjusted R squared
1	scale(log10(pi)) ~ log10(gbif_all_popsize) + Mating.system + cultivation.status + Generation.time	17.5948	4	93	0.430772	0.406289
2	scale(jac) ~ log10(gbif_all_popsize) + Mating.system + cultivation.status + Generation.time	26.5717	4	93	0.533336	0.513264
3	scale(bcd) ~ log10(gbif_all_popsize) + Mating.system + cultivation.status + Generation.time	18.0571	4	93	0.437143	0.412934
4	scale(log10(pi)) ~ log10(gbif_all_area) + Mating.system + cultivation.status + Generation.time	19.7336	4	93	0.459096	0.435831
5	scale(jac) ~ log10(gbif_all_area) + Mating.system + cultivation.status + Generation.time	22.5448	4	93	0.4923	0.470464
6	scale(bcd) ~ log10(gbif_all_area) + Mating.system + cultivation.status + Generation.time	15.1141	4	93	0.393965	0.367899
7	scale(log10(pi)) ~ log10(gbif_native_popsize) + Mating.system + cultivation.status + Generation.time	17.0855	4	93	0.423584	0.398792
8	scale(jac) ~ log10(gbif_native_popsize) + Mating.system + cultivation.status + Generation.time	26.0488	4	93	0.528386	0.508102
9	scale(bcd) ~ log10(gbif_native_popsize) + Mating.system + cultivation.status + Generation.time	17.2766	4	93	0.426302	0.401627
10	scale(log10(pi)) ~ log10(gbif_native_area) + Mating.system + cultivation.status + Generation.time	19.0267	4	93	0.450051	0.426397
11	scale(jac) ~ log10(gbif_native_area) + Mating.system + cultivation.status + Generation.time	21.9075	4	93	0.485136	0.462991
12	scale(bcd) ~ log10(gbif_native_area) + Mating.system + cultivation.status + Generation.time	14.2473	4	93	0.379955	0.353286
13	scale(log10(pi)) ~ log10(wcvp_all_popsize) + Mating.system + cultivation.status + Generation.time	18.3241	4	93	0.440757	0.416703
14	scale(jac) ~ log10(wcvp_all_popsize) + Mating.system + cultivation.status + Generation.time	40.5319	4	93	0.635477	0.619798
15	scale(bcd) ~ log10(wcvp_all_popsize) + Mating.system + cultivation.status + Generation.time	30.0779	4	93	0.564018	0.545266
16	scale(log10(pi)) ~ log10(wcvp_all_area) + Mating.system + cultivation.status + Generation.time	26.6407	4	93	0.533982	0.513938
17	scale(jac) ~ log10(wcvp_all_area) + Mating.system + cultivation.status + Generation.time	50.5423	4	93	0.684927	0.671375
18	scale(bcd) ~ log10(wcvp_all_area) + Mating.system + cultivation.status + Generation.time	53.3694	4	93	0.696552	0.6835
19	scale(log10(pi)) ~ log10(wcvp_native_popsize) + Mating.system + cultivation.status + Generation.time	17.7028	4	93	0.432274	0.407855
20	scale(jac) ~ log10(wcvp_native_popsize) + Mating.system + cultivation.status + Generation.time	35.8781	4	93	0.606786	0.589874
21	scale(bcd) ~ log10(wcvp_native_popsize) + Mating.system + cultivation.status + Generation.time	24.828	4	93	0.516411	0.495611
22	scale(log10(pi)) ~ log10(wcvp_native_area) + Mating.system + cultivation.status + Generation.time	22.0725	4	93	0.48701	0.464946
23	scale(jac) ~ log10(wcvp_native_area) + Mating.system + cultivation.status + Generation.time	39.8474	4	93	0.631522	0.615673
24	scale(bcd) ~ log10(wcvp_native_area) + Mating.system + cultivation.status + Generation.time	33.4053	4	93	0.589624	0.571973
25	scale(log10(pi)) ~ log10(height_final) + Mating.system + cultivation.status + Generation.time	15.463	4	93	0.399427	0.373596
26	scale(jac) ~ log10(height_final) + Mating.system + cultivation.status + Generation.time	18.6632	4	93	0.445282	0.421424
27	scale(bcd) ~ log10(height_final) + Mating.system + cultivation.status + Generation.time	8.11614	4	93	0.258755	0.226873
28	scale(log10(pi)) ~ log10(genome.size) + log10(wcvp_all_popsize) + Mating.system + Generation.time + cultivation.status	28.4049	5	92	0.606879	0.585514
29	scale(jac) ~ log10(genome.size) + log10(wcvp_all_popsize) + Mating.system + Generation.time + cultivation.status	74.3859	5	92	0.801694	0.790916
30	scale(bcd) ~ log10(genome.size) + log10(wcvp_all_popsize) + Mating.system + Generation.time + cultivation.status	64.2177	5	92	0.777288	0.765184
31	scale(log10(pi)) ~ log10(genome.size) + log10(wcvp_native_popsize) + Mating.system + Generation.time + cultivation.status	28.37	5	92	0.606586	0.585204
32	scale(jac) ~ log10(genome.size) + log10(wcvp_native_popsize) + Mating.system + Generation.time + cultivation.status	59.859	5	92	0.764883	0.752105
33	scale(bcd) ~ log10(genome.size) + log10(wcvp_native_popsize) + Mating.system + Generation.time + cultivation.status	46.8638	5	92	0.718067	0.702745
34	scale(log10(pi)) ~ log10(genome.size) + log10(wcvp_all_area) + Mating.system + Generation.time + cultivation.status	30.5702	5	92	0.624261	0.60384
35	scale(jac) ~ log10(genome.size) + log10(wcvp_all_area) + Mating.system + Generation.time + cultivation.status	68.4234	5	92	0.788076	0.776558
36	scale(bcd) ~ log10(genome.size) + log10(wcvp_all_area) + Mating.system + Generation.time + cultivation.status	73.1832	5	92	0.79909	0.788171
37	scale(log10(pi)) ~ log10(genome.size) + log10(wcvp_native_area) + Mating.system + Generation.time + cultivation.status	28.2571	5	92	0.605633	0.5842
38	scale(jac) ~ log10(genome.size) + log10(wcvp_native_area) + Mating.system + Generation.time + cultivation.status	54.3072	5	92	0.74693	0.733176
39	scale(bcd) ~ log10(genome.size) + log10(wcvp_native_area) + Mating.system + Generation.time + cultivation.status	44.9372	5	92	0.709492	0.693703
40	scale(log10(pi)) ~ log10(genome.size) + log10(gbif_all_popsize) + Mating.system + Generation.time + cultivation.status	28.5114	5	92	0.607772	0.586455
41	scale(jac) ~ log10(genome.size) + log10(gbif_all_popsize) + Mating.system + Generation.time + cultivation.status	57.9506	5	92	0.759007	0.745909
42	scale(bcd) ~ log10(genome.size) + log10(gbif_all_popsize) + Mating.system + Generation.time + cultivation.status	48.2351	5	92	0.723869	0.708862
43	scale(log10(pi)) ~ log10(genome.size) + log10(gbif_native_popsize) + Mating.system + Generation.time + cultivation.status	28.2984	5	92	0.605983	0.584569
44	scale(jac) ~ log10(genome.size) + log10(gbif_native_popsize) + Mating.system + Generation.time + cultivation.status	56.6112	5	92	0.754703	0.741372
45	scale(bcd) ~ log10(genome.size) + log10(gbif_native_popsize) + Mating.system + Generation.time + cultivation.status	46.0347	5	92	0.71444	0.69892
46	scale(log10(pi)) ~ log10(genome.size) + log10(gbif_all_area) + Mating.system + Generation.time + cultivation.status	29.4378	5	92	0.615367	0.594463
47	scale(jac) ~ log10(genome.size) + log10(gbif_all_area) + Mating.system + Generation.time + cultivation.status	51.1698	5	92	0.735517	0.721143
48	scale(bcd) ~ log10(genome.size) + log10(gbif_all_area) + Mating.system + Generation.time + cultivation.status	40.8545	5	92	0.689475	0.672599
49	scale(log10(pi)) ~ log10(genome.size) + log10(gbif_native_area) + Mating.system + Generation.time + cultivation.status	28.8831	5	92	0.610855	0.589705
50	scale(jac) ~ log10(genome.size) + log10(gbif_native_area) + Mating.system + Generation.time + cultivation.status	50.3519	5	92	0.732371	0.717826
51	scale(bcd) ~ log10(genome.size) + log10(gbif_native_area) + Mating.system + Generation.time + cultivation.status	39.0759	5	92	0.679866	0.662467
52	scale(log10(pi)) ~ log10(genome.size) + log10(height_final) + Mating.system + Generation.time + cultivation.status	28.6388	5	92	0.608833	0.587574
53	scale(jac) ~ log10(genome.size) + log10(height_final) + Mating.system + Generation.time + cultivation.status	55.8367	5	92	0.752144	0.738674
54	scale(bcd) ~ log10(genome.size) + log10(height_final) + Mating.system + Generation.time + cultivation.status	38.5156	5	92	0.676714	0.659144

### Sheet: Table S4 metadata
ID	Model unique ID
Model	Full model formula
F statistic	F-statistic for testing whether model is better than just an intercept
F test df1	degrees of freedom for F-test
F test df2	degrees of freedom for F-test
R squared	R-squared for model as reported by summary() function in R
Adjusted R squared	Adjusted R-squared for model, as reported by summary() function in R
